# The genome of the endangered *Macadamia jansenii* displays little diversity but represents an important genetic resource for plant breeding

**DOI:** 10.1101/2021.09.08.459545

**Authors:** Priyanka Sharma, Valentine Murigneux, Jasmine Haimovitz, Catherine J. Nock, Wei Tian, Ardashir Kharabian Masouleh, Bruce Topp, Mobashwer Alam, Agnelo Furtado, Robert J. Henry

## Abstract

Macadamia, a recently domesticated expanding nut crop in the tropical and subtropical regions of the world, is one of the most economically important genera in the diverse and widely adapted Proteaceae family. All four species of *Macadamia* are rare in the wild with the most recently discovered, *M. jansenii*, being endangered. The *M. jansenii* genome has been used as a model for testing sequencing methods using a wide range of long read sequencing techniques. Here we report a chromosome level genome assembly, generated using a combination of Pacific Biosciences sequencing and Hi-C, comprising 14 pseudo-molecules, with a N50 of 58 Mb and a total 758 Mb genome assembly size of which 56% is repetitive. Completeness assessment revealed that the assembly covered 96.9% of the conserved single copy genes. Annotation predicted 31,591 protein coding genes and allowed the characterization of genes encoding biosynthesis of cyanogenic glycosides, fatty acid metabolism and anti-microbial proteins. Re-sequencing of seven other genotypes confirmed low diversity and low heterozygosity within this endangered species. Important morphological characteristics of this species such as small tree size and high kernel recovery suggest that *M. jansenii* is an important source of these commercial traits for breeding. As a member of a small group of families that are sister to the core eudicots, this high-quality genome also provides a key resource for evolutionary and comparative genomics studies.
