## Supplementary material for "The genome of the endangered *Macadamia jansenii* displays little diversity but represents an important genetic resource for plant breeding": fatty

### Sheet: Table S7
Table S7: Location of fatty acid genes on pseudo-molecules.
Sr. No.	Fatty acid pathway	Reference sequence used
1	DGAT	NM_103727.5 (A. thaliana)
2	SAD	AK230443.1 (A. thaliana)
3	FATA	NM_113415.4 (A. thaliana)
4	FATB	AT1G08510 (A. thaliana)
Pseudo-molecule	FATA	FATB	SAD	KAS
1	4		1
2	2		1
3	1		4
4				1
5		1
6			3	1
7		6
8			4
9				1
10				2
11
12		1	1	1
13		1	3	1
14				4
Total	7	9	17	11
Total Fatty acid genes = 44 genes

### Sheet: 1_Final_FATA
Hit	Chromosome	Region	Note	E-value	Score	Bit score	HSP start	HSP end	HSP length	Query start	Query end	%Identity	%Positive
ANN14753-RA	Scaffold_2	complement(join(21212188..21212466,21212920..21213012,21213138..21213225,21213966..21214061,21215888..21215995,21216102..21216235,21217158..21217529))	Similar to FATA2: Oleoyl-acyl carrier protein thioesterase 2, chloroplastic (Arabidopsis thaliana OX=3702)	3.23e-150	1102	429.1	77	386	310	64	359	66.35	79.17
ANN00818-RA	Scaffold_1	join(38475338..38475703,38476257..38476390,38476488..38476595,38476722..38476817,38477194..38477281,38477386..38477454,38477608..38477877)	Similar to FATA2: Oleoyl-acyl carrier protein thioesterase 2, chloroplastic (Arabidopsis thaliana OX=3702)	3.58e-147	1080	420.62	4	376	373	2	359	57.11	69.47
ANN14755-RA	Scaffold_2	complement(join(21248388..21248666,21249600..21249668,21249772..21249859,21250670..21250765,21251772..21251879,21251983..21252113,21255900..21256274))	Similar to FATA2: Oleoyl-acyl carrier protein thioesterase 2, chloroplastic (Arabidopsis thaliana OX=3702)	4.98e-140	1034	402.9	81	380	300	67	361	63.7	75.91
ANN00816-RA	Scaffold_1	join(38383279..38383650,38384838..38384971,38385068..38385175,38385270..38385365,38386296..38386383,38386485..38386553,38387490..38387768)	Similar to FATA2: Oleoyl-acyl carrier protein thioesterase 2, chloroplastic (Arabidopsis thaliana OX=3702)	2.48e-137	1016	395.97	75	378	304	64	359	62.75	76.47
ANN00815-RA	Scaffold_1	join(38358486..38358833,38359421..38359566,38359672..38359779,38361944..38362039,38362284..38362371,38362423..38362512,38362604..38362883,38364775..38364974)	Similar to FATA2: Oleoyl-acyl carrier protein thioesterase 2, chloroplastic (Arabidopsis thaliana OX=3702)	2.22e-132	990	385.96	73	384	312	68	360	62.74	72.29
ANN00817-RA	Scaffold_1	join(38426071..38426436,38426597..38426730,38426831..38426938,38427119..38427214,38427484..38427571,38427681..38427749,38428339..38428614)	Similar to FATA: Oleoyl-acyl carrier protein thioesterase, chloroplastic (Fragment) (Coriandrum sativum OX=4047)	6.12e-123	921	359.38	78	377	300	67	361	57.28	72.19
ANN07579-RA	Scaffold_3	join(17267862..17267939,17269753..17269841,17271321..17271394,17271603..17271658,17273136..17273168,17273781..17273914,17274049..17274156,17275391..17275510,17275753..17275792,17275885..17275980,17276072..17276321,17277198..17277229)	Similar to FATA2: Oleoyl-acyl carrier protein thioesterase 2, chloroplastic (Arabidopsis thaliana OX=3702)	1.46e-82	652	255.76	59	360	302	44	352	45.87	58.41

### Sheet: 2_Final_FATB
Hit	Chromosome	Region	Note	E-value	Score	Bit score	HSP start	HSP end	HSP length	Query start	Query end	%Identity	%Positive
ANN03124-RA	Scaffold_5	join(31927449..31927955,31928086..31928219,31929496..31929609,31929742..31929913,31930013..31930081,31930649..31930918)	Similar to FATB1: Palmitoyl-acyl carrier protein thioesterase, chloroplastic (Gossypium hirsutum OX=3635)	0	1455	565.07	1	405	405	1	402	71.15	82.89
ANN27858-RA	Scaffold_12	complement(join(35482925..35483185,35484125..35484193,35484294..35484525,35484616..35484729,35485828..35485961,35486090..35486590))	Similar to FATB1: Palmitoyl-acyl carrier protein thioesterase, chloroplastic (Gossypium hirsutum OX=3635)	0	1371	532.72	41	420	380	37	402	70.73	82.64
ANN21919-RA	Scaffold_13	complement(join(43063139..43063384,43063858..43063926,43064114..43064291,43064390..43064503,43065274..43065407,43065752..43066183))	Similar to FATB: Palmitoyl-acyl carrier protein thioesterase, chloroplastic (Arabidopsis thaliana OX=3702)	4.43e-113	862	336.65	99	390	292	121	402	55.14	74.32
ANN18928-RA	Scaffold_7	join(20673370..20673750,20674018..20674151,20676514..20676627,20676856..20677042,20677150..20677218,20678144..20678374)	Similar to FATB: Palmitoyl-acyl carrier protein thioesterase, chloroplastic (Arabidopsis thaliana OX=3702)	5.79e-106	813	317.77	69	371	303	107	402	50.33	68.75
ANN18927-RA	Scaffold_7	join(20627475..20627852,20628105..20628250,20630117..20630230,20630395..20630578,20630686..20630754,20631051..20631311)	Similar to FATB1: Palmitoyl-acyl carrier protein thioesterase, chloroplastic (Cuphea hookeriana OX=36775)	5.91e-99	767	300.06	65	383	319	107	402	48.59	66.46
ANN18932-RA	Scaffold_7	join(20848711..20848827,20850317..20850498,20851350..20851463,20851747..20851930,20852109..20852177,20852782..20853033)	Similar to FATB: Palmitoyl-acyl carrier protein thioesterase, chloroplastic (Arabidopsis thaliana OX=3702)	2.41e-88	690	270.4	54	305	252	165	402	51.38	69.57
ANN18929-RA	Scaffold_7	join(20689400..20689789,20690209..20690342,20691283..20691469,20691577..20691645,20692810..20693040)	Similar to FATB1: Palmitoyl-acyl carrier protein thioesterase, chloroplastic (Cuphea hookeriana OX=36775)	6.85e-82	650	254.99	69	336	268	107	402	43.46	59.48
ANN18930-RA	Scaffold_7	join(20736366..20736767,20737087..20737220,20741087..20741273,20742243..20742473)	Similar to FATB1: Palmitoyl-acyl carrier protein thioesterase, chloroplastic (Gossypium hirsutum OX=3635)	5e-56	474	187.19	73	317	245	107	402	36.48	51.79
ANN18931-RA	Scaffold_7	join(20829231..20829428,20829923..20830056,20832245..20832425,20832927..20833172)	Similar to FATB: Palmitoyl-acyl carrier protein thioesterase, chloroplastic (Arabidopsis thaliana OX=3702)	1.46e-53	452	178.72	5	252	248	107	402	35.37	50.48

### Sheet: 3_Final_SAD
Hit	Chromosome	Region	Note	E-value	Score	Bit score	HSP start	HSP end	HSP length	Query start	Query end	%Identity	%Positive
ANN00492-RA	Scaffold_1	complement(join(25364922..25365504,25369955..25370079))	Similar to Stearoyl-[acyl-carrier-protein] 9-desaturase, chloroplastic (Ricinus communis OX=3988)	7.35e-112	838	327.4	1	210	210	1	215	74.54	83.8
ANN06688-RA	Scaffold_8	complement(join(48389677..48390243,48390329..48390825,48393185..48393689,48393773..48394390))	Similar to S-ACP-DES6: Stearoyl-[acyl-carrier-protein] 9-desaturase 6, chloroplastic (Arabidopsis thaliana OX=3702)	4.87e-169	1262	490.73	57	371	315	68	380	72.06	84.76
ANN06689-RA	Scaffold_8	complement(join(48407071..48407637,48407793..48408410))	Similar to S-ACP-DES6: Stearoyl-[acyl-carrier-protein] 9-desaturase 6, chloroplastic (Arabidopsis thaliana OX=3702)	0	1312	509.99	57	392	336	68	399	71.13	83.93
ANN06690-RA	Scaffold_8	complement(join(48414534..48415100,48415226..48415843))	Similar to S-ACP-DES6: Stearoyl-[acyl-carrier-protein] 9-desaturase 6, chloroplastic (Arabidopsis thaliana OX=3702)	0	1309	508.83	57	392	336	68	399	71.13	83.63
ANN06691-RA	Scaffold_8	join(48435456..48436076,48436456..48437022)	Similar to S-ACP-DES6: Stearoyl-[acyl-carrier-protein] 9-desaturase 6, chloroplastic (Arabidopsis thaliana OX=3702)	1.25e-175	1274	495.35	42	395	354	50	401	66.29	80.62
ANN07053-RA	Scaffold_3	join(6039365..6039994,6040171..6040737)	Similar to S-ACP-DES6: Stearoyl-[acyl-carrier-protein] 9-desaturase 6, chloroplastic (Arabidopsis thaliana OX=3702)	8e-155	1137	442.58	63	398	336	70	401	63.1	77.08
ANN07054-RA	Scaffold_3	join(6048530..6049123,6049300..6049866)	Similar to S-ACP-DES6: Stearoyl-[acyl-carrier-protein] 9-desaturase 6, chloroplastic (Arabidopsis thaliana OX=3702)	2.2e-155	1140	443.74	46	386	341	65	401	62.17	76.83
ANN07055-RA	Scaffold_3	join(6060651..6061244,6061472..6062038)	Similar to S-ACP-DES6: Stearoyl-[acyl-carrier-protein] 9-desaturase 6, chloroplastic (Arabidopsis thaliana OX=3702)	6.02e-154	1130	439.88	51	386	336	70	401	62.5	76.79
ANN07056-RA	Scaffold_3	join(6070971..6071564,6071992..6072558)	Similar to S-ACP-DES6: Stearoyl-[acyl-carrier-protein] 9-desaturase 6, chloroplastic (Arabidopsis thaliana OX=3702)	2.54e-155	1139	443.35	51	386	336	70	401	63.1	77.38
ANN14645-RA	Scaffold_2	join(18096251..18096868,18097015..18097581)	Similar to S-ACP-DES6: Stearoyl-[acyl-carrier-protein] 9-desaturase 6, chloroplastic (Arabidopsis thaliana OX=3702)	1.1e-179	1301	505.75	57	392	336	68	399	70.83	83.63
ANN20352-RA	Scaffold_13	complement(join(6542440..6543006,6544565..6545149))	Similar to S-ACP-DES6: Stearoyl-[acyl-carrier-protein] 9-desaturase 6, chloroplastic (Arabidopsis thaliana OX=3702)	6.55e-159	1163	452.6	46	383	338	68	401	62.72	79.59
ANN20353-RA	Scaffold_13	complement(6555202..6555837)	Similar to S-ACP-DES5: Stearoyl-[acyl-carrier-protein] 9-desaturase 5, chloroplastic (Arabidopsis thaliana OX=3702)	7.33e-66	530	208.76	54	202	149	69	215	65.1	77.18
ANN20354-RA	Scaffold_13	complement(join(6571389..6571955,6572810..6573424))	Similar to S-ACP-DES6: Stearoyl-[acyl-carrier-protein] 9-desaturase 6, chloroplastic (Arabidopsis thaliana OX=3702)	3.24e-155	1139	443.35	46	393	348	58	401	61.49	77.59
ANN26357-RA	Scaffold_12	join(1122020..1122637,1122920..1122991,1123544..1124113)	Similar to S-ACP-DES6: Stearoyl-[acyl-carrier-protein] 9-desaturase 6, chloroplastic (Arabidopsis thaliana OX=3702)	2.58e-136	1017	396.36	49	416	368	61	398	54.89	68.48
ANN29580-RA	Scaffold_6	join(30421700..30422317,30423006..30423572)	Similar to S-ACP-DES6: Stearoyl-[acyl-carrier-protein] 9-desaturase 6, chloroplastic (Arabidopsis thaliana OX=3702)	2.14e-176	1279	497.28	40	394	355	50	401	65.73	79.78
ANN29582-RA	Scaffold_6	join(30460500..30460576,30462655..30462718,30462738..30462917)	Similar to S-ACP-DES6: Stearoyl-[acyl-carrier-protein] 9-desaturase 6, chloroplastic (Arabidopsis thaliana OX=3702)	3.46e-09	128	53.91	40	101	62	220	290	43.66	52.11
ANN29584-RA	Scaffold_6	join(30467010..30467627,30469226..30469792)	Similar to S-ACP-DES6: Stearoyl-[acyl-carrier-protein] 9-desaturase 6, chloroplastic (Arabidopsis thaliana OX=3702)	6.83e-178	1289	501.13	47	394	348	57	401	67.62	80.52

### Sheet: 4_Final_KAS
Hit	Chromosome	Region	Note	E-value	Score	Bit score	HSP start	HSP end	HSP length	Query start	Query end	%Identity	%Positive
ANN10476-RA	Scaffold_14	join(29075541..29076014,29077746..29078177,29078940..29079113,29084927..29085135,29085395..29085480,29085602..29085669)	Similar to KAS1: 3-oxoacyl-[acyl-carrier-protein] synthase I, chloroplastic (Arabidopsis thaliana OX=3702)	3.11e-132	1010	393.66	56	398	343	123	463	58.43	74.71
ANN10477-RA	Scaffold_14	join(29090461..29090925,29091932..29092462)	Similar to KAS1: 3-oxoacyl-[acyl-carrier-protein] synthase I, chloroplastic (Arabidopsis thaliana OX=3702)	2.08e-92	730	285.8	53	292	240	122	360	53.75	74.58
ANN10479-RA	Scaffold_14	join(29100198..29100368,29107978..29108133)	Similar to KAS12: 3-oxoacyl-[acyl-carrier-protein] synthase I, chloroplastic (Hordeum vulgare OX=4513)	1.85e-14	169	69.71	6	57	52	374	425	59.62	73.08
ANN11231-RA	Scaffold_14	join(44361404..44361791,44362323..44362525,44362603..44362806,44363212..44363322,44363430..44363529,44363994..44364142,44364825..44364893,44365012..44365096,44365859..44366013,44366102..44366182,44368538..44368630,44369410..44369445,44373972..44374031,44374811..44374923,44375716..44375779)	Similar to KAS2: 3-oxoacyl-[acyl-carrier-protein] synthase II, chloroplastic (Arabidopsis thaliana OX=3702)	0	1574	610.91	2	616	615	4	541	62.93	71.06
ANN11532-RA	Scaffold_10	complement(join(4195677..4195832,4196341..4196427,4196534..4196605,4196701..4196805,4198168..4198433,4198512..4198600,4198687..4198808,4198927..4198971))	Similar to KAS: 3-oxoacyl-[acyl-carrier-protein] synthase, mitochondrial (Arabidopsis thaliana OX=3702)	2.92e-16	195	79.72	75	313	239	125	335	28.98	48.98
ANN11701-RA	Scaffold_10	join(6701952..6702124,6703469..6703535,6704091..6704213,6706008..6706160,6706303..6706383,6711587..6711667)	Similar to KAS2: 3-oxoacyl-[acyl-carrier-protein] synthase II, chloroplastic (Arabidopsis thaliana OX=3702)	2.32e-11	154	63.93	139	187	49	405	471	46.27	64.18
ANN20463-RA	Scaffold_13	complement(join(8087935..8088002,8088131..8088197,8089083..8089256,8090046..8090474,8091963..8092369,8097126..8097192,8097615..8097728,8097907..8098080,8098214..8098645,8099838..8100305))	Similar to KAS1: 3-oxoacyl-[acyl-carrier-protein] synthase I, chloroplastic (Arabidopsis thaliana OX=3702)	8.24e-106	858	335.11	61	398	338	129	465	52.96	72.49
ANN22779-RA	Scaffold_9	join(11842217..11842693,11842778..11843209,11845296..11845469,11846529..11846642,11846719..11846820,11846929..11847006)	Similar to KAS1: 3-oxoacyl-[acyl-carrier-protein] synthase I, chloroplastic (Arabidopsis thaliana OX=3702)	2.9e-120	928	362.07	58	450	393	123	514	49.62	70.23
ANN25101-RA	Scaffold_4	complement(join(17296524..17296583,17296727..17296828,17301883..17302130,17302423..17302780))	Similar to KAS12: 3-oxoacyl-[acyl-carrier-protein] synthase I, chloroplastic (Hordeum vulgare OX=4513)	7.37e-33	316	126.33	24	173	150	123	333	34.6	52.13
ANN28335-RA	Scaffold_12	join(45061775..45062162,45062728..45062930,45063012..45063215,45063839..45063949,45064054..45064149,45064629..45064674,45064770..45064849,45065551..45065619,45065736..45065820,45070669..45070823,45070913..45071005)	Similar to KAS2: 3-oxoacyl-[acyl-carrier-protein] synthase II, chloroplastic (Arabidopsis thaliana OX=3702)	0	1553	602.82	2	493	492	4	470	70.33	80.08
ANN28919-RA	Scaffold_6	complement(join(10222053..10222120,10222235..10222301,10222448..10222549,10222707..10222820,10230040..10230213,10230793..10231224,10232160..10232615))	Similar to KAS1: 3-oxoacyl-[acyl-carrier-protein] synthase I, chloroplastic (Arabidopsis thaliana OX=3702)	8.17e-146	1099	427.94	51	443	393	123	514	55.47	74.55
