## Supplementary material for "The genome of the endangered *Macadamia jansenii* displays little diversity but represents an important genetic resource for plant breeding": cyano

### Sheet: Table S8
Table S8: Location of cyanogenic genes on pseudo-molecule.
Sr. No.	Cyanogenic genes	Reference sequence used
1	CYP79	U32624.1 (S. bicolor) CYP79
2	CYP71	NM_113522.1 (A. thaliana) CYP71B16
3	UGT85	NM_102086.3 (A. thaliana)
4	β-glucosidase	NM_118920.5 (A. thaliana) BGLU 9
Pseudo-molecule	CYP79	CYP71	UGT85	BGLU
1	2	1		1
2		2	4	2
3		1
4		2	1	10
5
6	9			4
7	3
8			15
9		6		1
10		3		1
11		1
12		2	2	1
13		7		1
14
Total	14	19	22	21
	Total cyanogenic genes = 76 genes

### Sheet: 1_CYP71
Hit	Chromosome	Region	Note	E-value	Score	Bit score	HSP start	HSP end	HSP length	Query start	Query end	%Identity	%Positive
ANN01058-RA	Scaffold_1	complement(join(43748794..43749477,43756643..43757182,43757666..43758496,43762099..43762112,43762952..43763069,43764174..43764203))	Similar to CYP71A1: Cytochrome P450 71A1 (Persea americana OX=3435)	7.04e-120	945	368.62	64	513	450	29	482	41.52	60.65
ANN07456-RA	Scaffold_3	complement(join(14396048..14396659,14398003..14398935))	Similar to CYP71A1: Cytochrome P450 71A1 (Persea americana OX=3435)	2e-114	891	347.82	55	494	440	40	483	40.53	59.24
ANN12969-RA	Scaffold_10	complement(join(38737570..38738184,38739103..38739813))	Similar to CYP71A2: Cytochrome P450 71A2 (Solanum melongena OX=4111)	1.22e-94	752	294.28	1	422	422	65	483	40.42	60.05
ANN14532-RA	Scaffold_2	complement(join(15408442..15409050,15409751..15410674))	Similar to CYP71A1: Cytochrome P450 71A1 (Persea americana OX=3435)	2.01e-119	923	360.15	44	491	448	29	483	40.26	61.49
ANN14535-RA	Scaffold_2	complement(join(15433069..15433677,15434349..15435284))	Similar to CYP71A1: Cytochrome P450 71A1 (Persea americana OX=3435)	9.49e-109	853	333.18	60	495	436	41	483	39.1	59.1
ANN16431-RA	Scaffold_11	complement(join(11870683..11871300,11871902..11872036,11872145..11872852))	Similar to CYP71A9: Cytochrome P450 71A9 (Glycine max OX=3847)	7.56e-143	1077	419.47	9	468	460	29	487	44.75	64.03
ANN20473-RA	Scaffold_13	join(8211215..8212105,8212237..8212789,8217264..8217838)	Similar to CYP71B10: Cytochrome P450 71B10 (Arabidopsis thaliana OX=3702)	3.72e-137	1056	411.38	31	483	453	29	486	46.84	66.23
ANN20474-RA	Scaffold_13	join(8221407..8222259,8222438..8223003,8228817..8228993)	Similar to CYP71B35: Cytochrome P450 71B35 (Arabidopsis thaliana OX=3702)	6.1e-132	1009	393.27	31	467	437	29	487	46.3	64.57
ANN20477-RA	Scaffold_13	join(8233538..8234422,8234842..8235478,8236154..8236254)	Similar to CYP71B10: Cytochrome P450 71B10 (Arabidopsis thaliana OX=3702)	4.26e-156	1170	455.29	27	478	452	27	482	49.02	65.86
ANN20786-RA	Scaffold_13	complement(join(14543807..14544640,14545515..14546213))	Similar to CYP71AU50: Cytochrome P450 71AU50 (Prunus mume OX=102107)	5.66e-105	827	323.17	40	483	444	31	482	38.73	59.08
ANN20790-RA	Scaffold_13	complement(join(14620644..14621474,14622252..14623055,14625735..14625981,14626118..14626325,14627275..14627326,14628473..14628552,14628642..14629290))	Similar to CYP71AU50: Cytochrome P450 71AU50 (Prunus mume OX=102107)	9.99e-99	815	318.55	487	942	456	30	487	38.25	59.4
ANN22600-RA	Scaffold_9	complement(join(8169842..8170468,8170774..8171679))	Similar to CYP71B10: Cytochrome P450 71B10 (Arabidopsis thaliana OX=3702)	1.15e-151	1138	442.96	36	490	455	29	487	48.16	65.94
ANN22604-RA	Scaffold_9	complement(join(8234017..8234534,8234570..8234854,8239339..8239957,8240235..8241140))	Similar to CYP71B34: Cytochrome P450 71B34 (Arabidopsis thaliana OX=3702)	2.59e-151	1159	451.06	34	490	457	27	487	48.81	66.31
ANN23103-RA	Scaffold_9	join(20527184..20528272,20528391..20529002)	Similar to CYP71AP13: Cytochrome P450 71AP13 (Prunus mume OX=102107)	2.75e-117	914	356.68	96	546	451	27	483	41.18	58.39
ANN23107-RA	Scaffold_9	join(20718259..20719188,20719280..20719891)	Similar to CYP71AP13: Cytochrome P450 71AP13 (Prunus mume OX=102107)	1.49e-123	951	370.93	44	493	450	27	483	41.92	58.95
ANN23416-RA	Scaffold_9	complement(join(34149401..34150006,34150407..34151321))	Similar to CYP71A1: Cytochrome P450 71A1 (Persea americana OX=3435)	1.42e-118	917	357.84	52	490	439	39	487	43.49	64.02
ANN24932-RA	Scaffold_4	complement(join(13429388..13430008,13430704..13431648,13431778..13431896,13431975..13432130,13432157..13432409))	Similar to CYP71B37: Cytochrome P450 71B37 (Arabidopsis thaliana OX=3702)	1.36e-143	1101	428.71	229	674	446	31	483	46.48	65.86
ANN24934-RA	Scaffold_4	join(13466579..13467454,13467836..13468456)	Similar to CYP71B37: Cytochrome P450 71B37 (Arabidopsis thaliana OX=3702)	1.59e-144	1089	424.09	33	475	443	31	483	46.92	65.42
ANN28121-RA	Scaffold_12	complement(join(40863338..40863943,40864400..40865323))	Similar to CYP71B34: Cytochrome P450 71B34 (Arabidopsis thaliana OX=3702)	2.12e-136	1036	403.68	29	495	467	29	487	46.51	63.21

### Sheet: 2_CYP79
Hit	Chromosome	Region	Note	E-value	Score	Bit score	HSP start	HSP end	HSP length	Query start	Query end	%Identity	%Positive
ANN19089-RA	Scaffold_7	join(24705098..24706120,24706213..24706848)	Similar to CYP79A2: Phenylalanine N-monooxygenase (Arabidopsis thaliana OX=3702)	0	1646	638.65	76	550	475	49	528	62.86	78.22
ANN01889-RA	Scaffold_1	join(60283096..60284160,60285444..60286073)	Similar to CYP79A2: Phenylalanine N-monooxygenase (Arabidopsis thaliana OX=3702)	0	1630	632.48	82	563	482	51	529	61.65	77.53
ANN19357-RA	Scaffold_7	complement(join(36790401..36790635,36790650..36791035,36791853..36792875))	Similar to CYP79A2: Phenylalanine N-monooxygenase (Arabidopsis thaliana OX=3702)	0	1622	629.4	76	545	470	49	528	62.29	77.5
ANN30348-RA	Scaffold_6	complement(join(49257350..49257982,49258110..49259144))	Similar to CYP79A68: Tryptophan N-monooxygenase CYP79A68 (Prunus mume OX=102107)	0	1617	627.48	77	553	477	49	528	60.91	77.55
ANN30350-RA	Scaffold_6	complement(join(49303972..49304604,49304730..49305761))	Similar to CYP79A68: Tryptophan N-monooxygenase CYP79A68 (Prunus mume OX=102107)	0	1616	627.09	76	552	477	49	528	60.71	76.92
ANN30362-RA	Scaffold_6	complement(join(49463711..49464343,49464471..49465334,49468980..49469088,49471844..49472022,49472106..49472327))	Similar to CYP79A1: Tyrosine N-monooxygenase (Sorghum bicolor OX=4558)	0	1610	624.78	190	666	477	49	528	60.71	77.13
ANN19356-RA	Scaffold_7	complement(join(36741461..36742093,36742685..36743707))	Similar to CYP79A2: Phenylalanine N-monooxygenase (Arabidopsis thaliana OX=3702)	0	1608	624.01	76	549	474	49	528	61.75	76.09
ANN30346-RA	Scaffold_6	complement(join(49244685..49245317,49245416..49246486,49247198..49247206))	Similar to CYP79A68: Tryptophan N-monooxygenase CYP79A68 (Prunus mume OX=102107)	0	1583	614.38	91	567	477	49	527	61.54	76.51
ANN30355-RA	Scaffold_6	complement(join(49377067..49377357,49377379..49377699,49377827..49378861))	Similar to CYP79A2: Phenylalanine N-monooxygenase (Arabidopsis thaliana OX=3702)	0	1566	607.83	77	546	470	49	528	59.88	76.09
ANN30358-RA	Scaffold_6	complement(join(49405301..49405933,49406059..49406151,49406182..49407078))	Similar to CYP79A2: Phenylalanine N-monooxygenase (Arabidopsis thaliana OX=3702)	0	1565	607.45	76	538	463	49	528	60.08	76.3
ANN30235-RA	Scaffold_6	join(47204338..47205288,47207466..47208089)	Similar to CYP82C2: Xanthotoxin 5-hydroxylase CYP82C2 (Arabidopsis thaliana OX=3702)	7.04e-73	614	241.12	41	523	483	45	527	29.27	51.42
ANN30236-RA	Scaffold_6	join(47213499..47214344,47214372..47214512,47215495..47216114,47216875..47217174,47217657..47217792)	Similar to CYP82C4: Xanthotoxin 5-hydroxylase CYP82C4 (Arabidopsis thaliana OX=3702)	3.75e-69	598	234.96	47	535	489	26	527	30.59	50.78
ANN30242-RA	Scaffold_6	join(47324541..47325563,47326544..47327163,47327942..47328245)	Similar to CYP82C4: Xanthotoxin 5-hydroxylase CYP82C4 (Arabidopsis thaliana OX=3702)	1.31e-68	592	232.65	55	547	493	38	527	29.9	50.3
ANN00813-RA	Scaffold_1	join(38198451..38199419,38200011..38200637)	Similar to CYP82C4: Xanthotoxin 5-hydroxylase CYP82C4 (Arabidopsis thaliana OX=3702)	1.68e-69	591	232.26	37	529	493	40	527	30.94	50.3

### Sheet: 3_UGT85
Hit	Chromosome	Region	Note	E-value	Score	Bit score	HSP start	HSP end	HSP length	Query start	Query end	%Identity	%Positive
ANN27116-RA	Scaffold_12	complement(join(13258679..13259622,13259715..13260264))	Similar to UGT85A24: 7-deoxyloganetin glucosyltransferase (Gardenia jasminoides OX=114476)	0	1609	624.39	15	490	476	1	479	64.72	81.21
ANN06413-RA	Scaffold_8	join(43581475..43581988,43582072..43583009)	Similar to UGT85A24: 7-deoxyloganetin glucosyltransferase (Gardenia jasminoides OX=114476)	0	1608	624.01	9	481	473	7	481	61.97	79.62
ANN06416-RA	Scaffold_8	complement(join(43619283..43619582,43619805..43620145,43621603..43622529,43622623..43623158,43625494..43625854,43627262..43628188,43628275..43628791))	Similar to UGT85A24: 7-deoxyloganetin glucosyltransferase (Gardenia jasminoides OX=114476)	0	1598	620.16	9	479	471	6	479	61.39	79.96
ANN06410-RA	Scaffold_8	complement(join(43539317..43540257,43540350..43540969,43541876..43541901))	Similar to UGT85A24: 7-deoxyloganetin glucosyltransferase (Gardenia jasminoides OX=114476)	0	1583	614.38	53	524	472	7	481	61.05	79.79
ANN06409-RA	Scaffold_8	complement(join(43528071..43529005,43529088..43529638,43534213..43534274,43535112..43535911,43535988..43536504))	Similar to UGT85A24: 7-deoxyloganetin glucosyltransferase (Gardenia jasminoides OX=114476)	0	1568	608.6	481	950	470	7	479	60.89	79.07
ANN06398-RA	Scaffold_8	join(43395901..43396417,43396494..43397398,43398147..43398187,43400504..43401048,43401140..43401582)	Similar to UGT85A24: 7-deoxyloganetin glucosyltransferase (Gardenia jasminoides OX=114476)	0	1558	604.75	10	481	472	7	479	59.92	78.9
ANN06402-RA	Scaffold_8	complement(join(43440313..43440819,43440848..43441248,43441331..43441844))	Similar to UGT85A24: 7-deoxyloganetin glucosyltransferase (Gardenia jasminoides OX=114476)	0	1535	595.89	9	471	463	7	481	60.21	77.26
ANN06397-RA	Scaffold_8	join(43391523..43392039,43392132..43392223,43392276..43393073)	Similar to UGT85A24: 7-deoxyloganetin glucosyltransferase (Gardenia jasminoides OX=114476)	0	1488	577.78	10	464	455	7	481	58.74	76.63
ANN06406-RA	Scaffold_8	complement(join(43480083..43480241,43481454..43482394,43483677..43484190))	Similar to UGT85A24: 7-deoxyloganetin glucosyltransferase (Gardenia jasminoides OX=114476)	0	1481	575.09	9	480	472	7	480	60.84	78.32
ANN27115-RA	Scaffold_12	complement(join(13252923..13252951,13254957..13255267,13255281..13255887,13256491..13257007))	Similar to UGT85A24: 7-deoxyloganetin glucosyltransferase (Gardenia jasminoides OX=114476)	0	1463	568.15	1	477	477	1	481	60.54	77.69
ANN14742-RA	Scaffold_2	join(20889564..20890074,20892112..20892999,20907068..20907592,20909530..20910417,20919747..20919928,20921015..20921324,20921831..20922042)	Similar to UGT85A24: 7-deoxyloganetin glucosyltransferase (Gardenia jasminoides OX=114476)	0	1459	566.61	1	472	472	1	472	56.54	76.79
ANN06401-RA	Scaffold_8	complement(join(43421154..43421446,43422586..43423458,43424730..43425243))	Similar to UGT85A24: 7-deoxyloganetin glucosyltransferase (Gardenia jasminoides OX=114476)	0	1457	565.84	6	459	454	5	458	61.84	79.17
ANN06746-RA	Scaffold_8	complement(join(49529872..49530809,49531755..49531808,49532127..49532640))	Similar to UGT85A24: 7-deoxyloganetin glucosyltransferase (Gardenia jasminoides OX=114476)	0	1450	563.15	9	498	490	7	480	58.42	75.66
ANN14747-RA	Scaffold_2	complement(join(21056968..21057899,21058882..21059410,21060518..21060613))	Similar to UGT85A24: 7-deoxyloganetin glucosyltransferase (Gardenia jasminoides OX=114476)	0	1438	558.52	39	514	476	1	478	57.47	76.56
ANN06408-RA	Scaffold_8	complement(join(43510468..43510799,43510819..43511421,43512719..43513232))	Similar to UGT85A24: 7-deoxyloganetin glucosyltransferase (Gardenia jasminoides OX=114476)	0	1415	549.67	9	474	466	7	480	57.89	75.58
ANN24937-RA	Scaffold_4	complement(join(13506760..13507697,13508892..13509387))	Similar to UGT85A24: 7-deoxyloganetin glucosyltransferase (Gardenia jasminoides OX=114476)	0	1361	528.87	1	473	473	1	479	54.17	73.12
ANN14748-RA	Scaffold_2	complement(join(21070505..21071464,21071990..21072054,21072396..21072930))	Similar to UGT85A24: 7-deoxyloganetin glucosyltransferase (Gardenia jasminoides OX=114476)	4.36e-177	1304	506.91	7	514	508	6	478	50.1	69.98
ANN14744-RA	Scaffold_2	complement(join(20966316..20966543,20966685..20967238,20968322..20968832))	Similar to UGT85A24: 7-deoxyloganetin glucosyltransferase (Gardenia jasminoides OX=114476)	2.79e-156	1158	450.67	1	429	429	1	478	50	68.46
ANN06412-RA	Scaffold_8	complement(join(43560189..43560439,43560459..43560619,43560636..43561122,43561215..43561556,43561565..43561649))	Similar to UGT85A24: 7-deoxyloganetin glucosyltransferase (Gardenia jasminoides OX=114476)	1.84e-149	1114	433.72	1	438	438	25	480	50.88	67.98
ANN06403-RA	Scaffold_8	complement(join(43448180..43448542,43448676..43449046,43450391..43450826))	Similar to UGT85A24: 7-deoxyloganetin glucosyltransferase (Gardenia jasminoides OX=114476)	6.72e-146	1086	422.94	1	386	386	25	480	49.89	65.86
ANN06405-RA	Scaffold_8	complement(join(43475348..43475712,43475804..43476317))	Similar to UGT85A24: 7-deoxyloganetin glucosyltransferase (Gardenia jasminoides OX=114476)	3.85e-132	985	384.03	9	292	284	7	292	60.49	79.02
ANN06747-RA	Scaffold_8	complement(join(49556145..49556456,49556461..49556885,49558143..49558713))	Similar to UGT85A24: 7-deoxyloganetin glucosyltransferase (Gardenia jasminoides OX=114476)	3.78e-113	873	340.89	69	432	364	48	480	45.39	62.21

### Sheet: 4_BGLU9
Beta Glucosidase: BGLU9
Hit	Chromosome	Region	Note	E-value	Score	Bit score	HSP start	HSP end	HSP length	Query start	Query end	%Identity	%Positive
ANN22377-RA	Scaffold_9	join(4858744..4858825,4858936..4859045,4859420..4859483,4860917..4860972,4861118..4861193,4861299..4861370,4861479..4861566,4861947..4862202,4862357..4862472,4862542..4862762,4862858..4862886,4862984..4863071,4863555..4863657,4863770..4863971)	Similar to BGLU11: Beta-glucosidase 11 (Arabidopsis thaliana OX=3702)	1.69e-173	1283	498.82	43	508	466	23	482	53.3	71
ANN24386-RA	Scaffold_4	join(3929771..3929923,3930011..3930080,3932462..3932520,3932926..3933001,3934150..3934227,3934333..3934420,3934506..3934758,3936004..3936119,3936277..3936494,3936581..3936612,3936714..3936816,3937994..3938102,3938219..3938393)	Similar to BGLU12: Beta-glucosidase 12 (Oryza sativa subsp. indica OX=39946)	1.4e-142	1078	419.85	31	509	479	22	486	46.07	65.91
ANN30407-RA	Scaffold_6	join(50423828..50424080,50424170..50424228,50425826..50425901,50425977..50426048,50426131..50426218,50426534..50426786,50426884..50426999,50427076..50427290,50427400..50427431,50427616..50427718,50428044..50428315)	Similar to BGLU44: Beta-glucosidase 44 (Arabidopsis thaliana OX=3702)	5.55e-135	1028	400.59	42	509	468	22	482	44.94	62.66
ANN24280-RA	Scaffold_4	join(2358616..2358780,2358867..2358936,2360098..2360156,2360305..2360380,2361210..2361297,2361394..2361643,2362007..2362122,2363038..2363255,2363365..2363396,2363510..2363612,2363726..2363834,2365603..2365789)	Similar to BGLU24: Beta-glucosidase 24 (Oryza sativa subsp. japonica OX=39947)	4.38e-135	1026	399.82	29	485	457	16	485	44.65	63.17
ANN30850-RA	Scaffold_61	complement(join(120786..120972,122741..122849,122963..123065,123179..123210,123320..123537,124454..124569,124922..125171,125268..125355,126179..126254,126402..126460,127616..127685,127772..127936))	Similar to BGLU24: Beta-glucosidase 24 (Oryza sativa subsp. japonica OX=39947)	4.38e-135	1026	399.82	29	485	457	16	485	44.65	63.17
ANN24389-RA	Scaffold_4	join(3974891..3975079,3975178..3975247,3976966..3977024,3977210..3977285,3977596..3977673,3977756..3977843,3978592..3978844,3979558..3979664,3979756..3979973,3980056..3980087,3980260..3980403,3980435..3980559,3980676..3980844)	Similar to BGLU12: Beta-glucosidase 12 (Oryza sativa subsp. indica OX=39946)	5.76e-133	1016	395.97	41	533	493	20	482	44.25	61.11
ANN21129-RA	Scaffold_13	join(24324217..24324363,24327182..24327248,24327409..24327467,24327895..24327970,24328842..24328971,24330415..24330670,24331061..24331176,24331309..24331690,24332472..24332574,24332711..24332819,24333338..24333509)	Similar to BGLU40: Beta-glucosidase 40 (Arabidopsis thaliana OX=3702)	1.02e-132	1015	395.59	32	536	505	25	482	43.41	57.75
ANN24400-RA	Scaffold_4	join(4117968..4118132,4118224..4118293,4118812..4118870,4119002..4119077,4119171..4119248,4119385..4119472,4120545..4120800,4123786..4123904,4123980..4124197,4124282..4124313,4125222..4125324,4125425..4125533,4125818..4125998)	Similar to BGLU12: Beta-glucosidase 12 (Oryza sativa subsp. indica OX=39946)	9.16e-130	993	387.11	36	515	480	23	486	42.39	63.17
ANN24390-RA	Scaffold_4	join(3987537..3987692,3987796..3987865,3988592..3988650,3988795..3988870,3989365..3989442,3989552..3989639,3990225..3990477,3990605..3990711,3990814..3991031,3991121..3991152,3991508..3991610,3991698..3991806,3991906..3992074)	Similar to BGLU11: Beta-glucosidase 11 (Oryza sativa subsp. japonica OX=39947)	2.74e-129	989	385.57	26	504	479	16	483	44.11	64.23
ANN24399-RA	Scaffold_4	join(4105360..4105521,4105621..4105690,4106061..4106119,4106842..4106917,4107013..4107250,4107687..4107942,4108848..4108963,4109048..4109268,4110049..4110080,4110193..4110295,4110387..4110495,4110910..4111078)	Similar to BGLU12: Beta-glucosidase 12 (Oryza sativa subsp. indica OX=39946)	3.26e-124	958	373.63	28	534	507	16	482	40.7	60.27
ANN24385-RA	Scaffold_4	join(3913319..3913509,3913597..3913666,3914934..3915014,3915153..3915228,3915549..3915626,3915717..3915804,3915877..3916129,3916588..3916703,3917105..3917322,3917405..3917436,3917760..3917862,3917978..3918086,3918206..3918374)	Similar to BGLU12: Beta-glucosidase 12 (Oryza sativa subsp. indica OX=39946)	2.53e-123	951	370.93	30	527	498	16	484	43.06	60.71
ANN24382-RA	Scaffold_4	join(3871155..3871287,3871365..3871517,3872409..3872426,3872774..3872832,3872971..3873046,3873370..3873447,3873542..3873629,3873702..3873954,3874415..3874521,3874933..3875150,3875233..3875264,3875588..3875690,3875779..3875887,3876006..3876174)	Similar to BGLU12: Beta-glucosidase 12 (Oryza sativa subsp. indica OX=39946)	4.25e-123	950	370.55	61	531	471	32	484	44.38	62.08
ANN24393-RA	Scaffold_4	join(4025034..4025036,4025769..4025849,4026070..4026145,4026373..4026450,4027076..4027163,4027280..4027532,4027691..4027806,4027916..4028133,4028472..4028503,4028841..4028943,4029029..4029137,4029260..4029428)	Similar to BGLU12: Beta-glucosidase 12 (Oryza sativa subsp. indica OX=39946)	1.37e-117	905	353.21	10	439	430	62	482	44.95	63.53
ANN27981-RA	Scaffold_12	complement(join(37875438..37875660,37876046..37876154,37876605..37876707,37877461..37877710,37878118..37878233,37879704..37880044,37880535..37880696,37882051..37882125,37882391..37882466,37882671..37882729,37882830..37882896,37886342..37886416))	Similar to BGLU18: Beta-glucosidase 18 (Oryza sativa subsp. japonica OX=39947)	5.79e-113	884	345.12	17	542	526	34	492	37.69	54.55
ANN14663-RA	Scaffold_2	complement(join(18570660..18570882,18570964..18571072,18571205..18571307,18571452..18571707,18571943..18572058,18572213..18572465,18572586..18572673,18573064..18573139,18575995..18576132))	Similar to BGLU18: Beta-glucosidase 18 (Oryza sativa subsp. japonica OX=39947)	4.29e-113	877	342.43	20	435	416	16	485	39.51	55.97
ANN11943-RA	Scaffold_10	join(11995068..11995187,11995282..11995348,11995434..11995492,11995734..11995809,11996055..11996142,11996223..11996478,11996884..11996999,11997100..11997323,11997512..11997640,11997722..11997830,11997951..11998146)	Similar to BGLU41: Putative beta-glucosidase 41 (Arabidopsis thaliana OX=3702)	3.98e-112	872	340.5	19	474	456	21	482	39.51	54.94
ANN28544-RA	Scaffold_6	join(2730248..2730514,2730632..2730701,2730806..2730864,2731728..2731803,2731944..2732021,2732124..2732211,2732310..2732535,2732999..2733114,2733207..2733418,2733549..2733580,2734335..2734437,2734534..2734636,2734937..2735114)	Similar to BGLU24: Beta-glucosidase 24 (Oryza sativa subsp. japonica OX=39947)	2.66e-111	872	340.5	67	531	465	20	483	40.29	59.5
ANN14271-RA	Scaffold_2	join(10318912..10319011,10319148..10319219,10319466..10319553,10319634..10319889,10320171..10320277,10320398..10320606,10321012..10321046,10321135..10321255,10321385..10321493,10321607..10321778)	Similar to BGLU40: Beta-glucosidase 40 (Arabidopsis thaliana OX=3702)	2.55e-112	869	339.35	8	420	413	80	482	44.36	61.39
ANN24398-RA	Scaffold_4	join(4086290..4086451,4086564..4086633,4088590..4088648,4088737..4088812,4088905..4088982,4091204..4091291,4091492..4091747,4092749..4092864,4092934..4093151,4093611..4093642,4093739..4093841,4094085..4094197)	Similar to BGLU24: Beta-glucosidase 24 (Oryza sativa subsp. japonica OX=39947)	1.76e-111	866	338.19	29	448	420	17	420	42.32	63.59
ANN30848-RA	Scaffold_61	complement(join(76838..77024,77967..78072,78579..78681,79067..79098,79208..79425,80159..80274,80468..80678,80773..80860,82964..83039,83138..83196,84407..84473,84565..84723))	Similar to BGLU11: Beta-glucosidase 11 (Oryza sativa subsp. japonica OX=39947)	3.13e-111	866	338.19	33	468	436	22	485	39.67	57.62
ANN29285-RA	Scaffold_6	complement(join(20310426..20310591,20312592..20312703,20312932..20313034,20313199..20313388,20313823..20313938,20314224..20314494,20315317..20315404,20315530..20315604,20315852..20315927,20316023..20316081,20316203..20316269,20317126..20317176))	Similar to BGLU18: Beta-glucosidase 18 (Oryza sativa subsp. japonica OX=39947)	2.28e-109	852	332.8	13	456	444	38	483	39.83	57.84
ANN29286-RA	Scaffold_6	complement(join(20343779..20343944,20345931..20346042,20346271..20346373,20346541..20346730,20347152..20347267,20347568..20347838,20348665..20348752,20348878..20348952,20349199..20349274,20349370..20349428,20349551..20349617,20350480..20350530))	Similar to BGLU18: Beta-glucosidase 18 (Oryza sativa subsp. japonica OX=39947)	2.28e-109	852	332.8	13	456	444	38	483	39.83	57.84
ANN31213-RA	Scaffold_25	complement(join(186632..186797,188782..188893,189122..189224,189388..189577,190000..190115,190419..190689,191517..191604,191730..191804,192051..192126,192222..192280,192403..192469,193333..193383))	Similar to BGLU18: Beta-glucosidase 18 (Oryza sativa subsp. japonica OX=39947)	2.28e-109	852	332.8	13	456	444	38	483	39.83	57.84
ANN00948-RA	Scaffold_1	join(41666087..41666147,41666257..41666331,41666462..41666549,41667437..41667686,41667788..41667903,41667983..41668232,41668594..41668696,41668947..41669055,41669160..41669370)	Similar to BGLU18: Beta-glucosidase 18 (Oryza sativa subsp. japonica OX=39947)	6.96e-106	826	322.78	1	414	414	86	492	42.32	62.65
